# High density linkage to physical mapping in a unique Tall x Dwarf Coconut (*Cocos nucifera* L.) outbred F_2_ uncovers a major QTL for flowering time colocalized with the *FLOWERING LOCUS T (FT)*

**DOI:** 10.1101/2024.01.31.578260

**Authors:** Dario Grattapaglia, Wellington Bruno dos Santos Alves, Cleso Antônio Patto Pacheco

## Abstract

**Introduction:** The coconut tree crop (*Cocos nucifera* L.) provides vital resources for millions of people worldwide. Coconut germplasm is largely classified into ‘Tall’ (Typica) and ‘Dwarf’ (Nana) types. While Tall coconuts are outcrossing, more productive, stress tolerant and late flowering, Dwarf coconut are inbred, flower early with a high rate of bunch emission. Precocity determines earlier production of a plantation and facilitates management and harvest.

**Methods:** We used a unique outbred F_2_ population generated by intercrossing F_1_ hybrids between Brazilian Green Dwarf from Jiqui (BGDJ) and West African Tall (WAT) cultivars. SNP markers fixed for alternative alleles in the two varieties, segregating in an F_2_ configuration were used to build a high-density linkage map with ∼3,000 SNPs, anchored to the existing chromosome-level genome assemblies, and a QTL mapping analysis was carried out.

**Results:** The linkage map established the chromosomes numbering correspondence between the two reference genome versions and the relationship between recombination rate, physical distance and gene density in the coconut genomes. Leveraging the strong segregation for precocity inherited from the Dwarf cultivar in the F_2_, a major effect QTL with incomplete dominance was mapped for flowering time. *FLOWERING LOCUS T* (*FT*) gene homologs of coconut previously described as putatively involved in flowering time by alternative splice variant analysis, were colocalized within a ∼200kb window of the major effect QTL (LOD=11.86).

**Discussion:** Our work provides strong phenotype-based evidence for the role of the FT locus as the putative underlying functional variant for the flowering time difference between Dwarf and Tall coconuts. Major effect QTLs were also detected for developmental traits of the palm, plausibly suggesting pleiotropism of the *FT* locus for other precocity traits. Haplotypes of the two SNPs flanking the flowering time QTL inherited from the Dwarf parent BGDJ caused a reduction in the time to flower of around 400 days. These SNPs could be used for high throughput marker assisted selection of early flowering and higher productivity recombinant lines, providing innovative genetic material to the coconut industry.
