## Supplementary material for "High density linkage to physical mapping in a unique Tall x Dwarf Coconut (*Cocos nucifera* L.) outbred F_2_ uncovers a major QTL for flowering time colocalized with the *FLOWERING LOCUS T (FT)*": File S5

### Sheet: S5. Phenotypic data
Plant #	NL	HLH (cm)	PL (cm)	RL (cm)	PW (cm)	PT (cm)	BOLE (cm)	BOLE (binary)	NBF	DLFS
2.001	32	195	110	300	6.1	2.7	114	1	10	1097
2.002	18	128	113	265	6	2.7	0	0	-	-
2.003	12	90	102	265	5	2.8	0	0	-	-
2.006	27	150	110	298	6.5	2.9	0	0	13	1069
2.008	21	132	129	251	6.4	3	0	0	-	-
2.009	31	193	104	323	8	3.8	102	1	13	880
2.01	22	126	135	355	7	3.1	0	0	-	1538
2.012	28	182	119	312	8	3.4	100	1	8	1076
2.015	23	150	128	317	7	3	0	0	2	1442
2.016	27	194	135	310	7	3.9	0	0	8	1234
2.017	20	150	115	310	8	3.3	0	0	-	1523
2.019	23	126	121	320	7	2.9	0	0	-	1446
2.021	27	200	131	350	7	3.3	0	0	1	1385
2.023	19	123	113	298	7	3	0	0	-	-
2.025	30	231	117	370	8	3.2	127	1	13	1062
2.026	26	167	122	343	8	4.5	0	0	2	1365
2.028	27	150	122	308	7	3	0	0	-	1528
2.029	17	125	120	260	6.3	3	0	0	-	-
2.031	18	110	129	247	5	2.8	0	0	-	-
2.033	30	192	17	385	7	3.3	89	1	15	993
2.035	21	116	115	310	7	3.1	0	0	-	-
2.038	23	123	95	266	6.5	2.9	0	0	8	1056
2.039	29	144	85	320	7.9	3	0	0	13	943
2.04	22	130	105	256	7	2.8	0	0	-	1569
2.041	16	91	98	218	5.4	2.7	0	0	-	-
2.042	22	120	89	289	6.5	3.2	0	0	-	1426
2.043	24	142	122	275	6.5	3.8	0	0	-	1467
2.044	18	105	98	227	5	2.5	0	0	-	1554
2.047	23	124	112	290	6.5	3.2	0	0	-	1538
2.049	23	132	110	265	6	2.9	85	1	3	1280
2.05	32	145	84	242	7	2.9	0	0	12	880
2.052	27	174	114	299	7	3	0	0	5	1378
2.058	16	96	95	213	5	2.7	0	0	-	-
2.059	28	144	102	280	6.4	2.9	0	0	5	1219
2.061	25	166	132	350	7	3.6	0	0	-	1538
2.062	33	162	94	290	7	2.8	95	1	7	972
2.063	32	174	105	285	7	2.9	86	1	6	1062
2.064	29	179	110	220	8	2.8	0	0	15	1118
2.065	18	139	109	262	5.6	2.5	0	0	-	1219
2.066	28	162	120	294	6.7	2.8	0	0	6	1295
2.067	21	100	90	228	5.8	2.3	0	0	-	1219
2.069	21	118	119	270	6.5	2.7	0	0	-	-
2.07	22	144	88	300	7.9	2.9	0	0	6	812
2.071	23	120	119	310	6.8	2.9	0	0	-	1605
2.074	15	122	125	320	7	3.2	0	0	-	-
2.076	23	176	137	280	7	3	134	1	-	1554
2.077	25	103	84	200	5.2	2.4	0	0	-	1234
2.078	21	137	121	305	7	3.1	0	0	-	1608
2.079	18	143	109	304	7.9	3.1	0	0	-	1442
2.084	29	175	107	293	8	3.1	0	0	9	1250
2.086	27	163	104	311	7.5	2.8	0	0	4	1048
2.091	30	150	86	265	6	2.5	90	1	13	934
2.092	18	132	132	300	6.4	3	0	0	-	-
2.097	18	102	103	220	6.4	2.9	0	0	-	1574
2.101	29	170	104	310	6.8	2.4	87	1	9	880
2.104	30	180	99	300	7	2.8	138	1	8	1234
2.105	18	106	106	220	6	2.5	0	0	-	-
2.106	31	163	117	318	7.2	3	0	0	6	1352
2.107	21	142	124	300	6.9	2.9	0	0	-	1569
2.109	22	135	116	313	7	3	0	0	-	1538
2.112	28	176	102	274	7.5	2.9	0	0	4	1378
2.113	20	141	107	284	7	2.9	0	0	1	1234
2.115	25	167	100	275	7	3	0	0	5	1219
2.116	18	92	99	235	6.7	2.8	0	0	-	-
2.119	16	108	61	250	6	3.2	0	0	6	-
2.12	24	114	98	265	6.5	2.6	0	0	2	1219
2.124	32	181	126	323	7	3	0	0	10	1311
2.125	21	120	113	294	6.7	2.7	0	0	-	-
2.126	22	124	112	266	6.8	2.8	0	0	-	1497
2.127	20	104	124	245	6	2.9	0	0	-	-
2.128	19	85	52	227	6.7	3.4	0	0	-	-
2.13	22	121	114	234	5	2.4	0	0	-	1538
2.132	17	112	102	200	4	2	0	0	-	1559
2.133	15	100	106	203	4	2.5	0	0	-	-
2.134	24	145	108	288	6.8	2.8	0	0	6	1358
2.135	29	200	26	439	7.3	3.1	117	1	15	1055
2.136	26	142	110	270	8	3.2	0	0	-	1412
2.14	17	121	121	240	5	2.3	0	0	-	-
2.141	24	143	107	270	7	3.4	0	0	-	1442
2.143	24	141	109	333	7.1	3.2	0	0	-	1569
2.144	23	100	96	255	7.5	3	0	0	-	1569
2.146	29	169	104	323	7.2	3.1	100	1	17	880
2.147	19	117	120	284	7	3.2	0	0	-	-
2.151	16	104	89	209	5.5	2.6	0	0	-	-
2.152	29	143	93	283	6.2	2.8	0	0	5	993
2.155	21	169	119	343	7.8	3	0	0	-	1426
2.156	16	104	99	210	5	2.4	0	0	-	1250
2.159	29	179	102	288	7	2.9	106	1	8	1216
2.16	26	135	106	280	6.4	3	0	0	3	1195
2.161	30	184	113	339	7	3.1	140	1	14	1146
2.162	27	162	117	320	8	3.1	0	0	2	1387
2.165	23	155	96	297	7	2.9	100	1	10	1177
2.167	22	165	125	290	6.4	2.8	0	0	4	1209
2.168	29	164	106	299	7	3.3	0	0	6	1370
2.172	16	77	0	0	0	0	0	0	-	-
2.173	16	103	93	230	6	2.5	0	0	-	1234
2.174	8	43	0	0	0	0	0	0	-	-
2.177	18	130	137	241	5.9	2.5	0	0	-	-
2.178	21	132	121	290	6.8	2.8	0	0	-	1442
2.18	22	153	114	275	6.9	3	0	0	-	1387
2.181	21	101	109	266	5.5	2.7	0	0	-	-
2.182	26	112	86	235	6.7	2.8	0	0	6	1177
2.184	23	113	101	242	6.5	2.7	0	0	2	1219
2.185	24	115	82	290	7	2.8	0	0	5	946
2.186	21	100	110	246	5	2.8	0	0	-	1554
2.187	20	135	92	281	7.8	2.9	107	1	-	1219
2.189	22	114	96	228	5.6	2.8	0	0	-	1311
2.19	21	116	95	240	6.8	2.9	0	0	-	1579
2.191	21	138	123	276	6.8	3.2	0	0	-	-
2.193	21	122	101	252	6.5	2.7	0	0	-	1523
2.194	17	91	81	240	6	2.5	0	0	-	1202
2.196	22	133	99	310	7.7	3.7	0	0	3	1280
2.198	27	203	108	343	7	3.2	91	1	8	951
2.199	30	190	121	320	7	3.5	136	1	4	1265
2.2	28	170	116	318	8	3.5	109	1	10	1150
2.201	21	132	85	270	6	2.7	72	1	5	1216
2.204	23	120	113	306	8	3.6	0	0	-	1528
2.205	31	172	105	317	7	2.8	0	0	12	1146
2.207	22	135	92	280	7	2.8	76	1	5	972
2.21	23	180	145	314	7	3.3	0	0	-	1467
2.212	25	146	114	310	8	3	0	0	-	1579
