## Supplementary material for "High density linkage to physical mapping in a unique Tall x Dwarf Coconut (*Cocos nucifera* L.) outbred F_2_ uncovers a major QTL for flowering time colocalized with the *FLOWERING LOCUS T (FT)*": File S6

### Sheet: S6. QTL mapping results CIM
Trait	Marker	LG	Position cM	LOD value (threshold)		Alpha	LOD limit threshold
PL	c1.loc187	1	187	4.67**		0.1	4.13
	c2.loc114	2	114	4.46*		0.05	4.53
	100219877_G>T-19	3	127	5.49***		0.01	5.15
	c4.loc53	4	53	4.37*
	c6.loc7	6	10.2	5.53***
RL	100240916_A>G-6	14	16.4	4.554**
PW	c15.loc108	15	108	4.46*
BOLE	100228320_G>A-40	3	132.6	4.76**
	c4.loc17	4	17	13.2***
	c5.loc59	5	59	6.33***
	c9.loc31	9	31	5.37***
	100211476_C>T-22	11	118	9.44***
	c12.loc29	12	27.7	5.23***
	c14.loc19	14	19	11.36***
NBF	100237259_A>G-48	1	57.16	5.46***
DLFS	100226499_C>T-34	3	129.1	11.94***
